# Mammalian oocytes receive maternal-effect RNAs from granulosa cells

**DOI:** 10.1101/2025.02.10.637575

**Authors:** Caroline A. Doherty, Abdulfatai Tijjani, Steven C. Munger, Diana J. Laird

## Abstract

It is currently thought that growing mammalian oocytes receive only small molecules via gap junctions from surrounding support cells, the granulosa cells. From the study of chimeric preantral oocyte and granulosa cell reaggregations, we provide evidence that growing mouse oocytes receive mRNAs from granulosa cells. Among the >1,000 granulosa-transcribed RNAs we identified in the oocyte, those that contribute to proper oocyte maturation and early embryo development were highly enriched. Predicted motifs for two RNA-binding proteins that function in RNA trafficking, FMRP and TDP43, were abundant in the UTRs of the granulosa-derived transcripts. Immunostaining demonstrated that both FMRP and TDP43 co-localize with the actin-rich granulosa cell protrusions that span the zone pellucida and connect to the oocyte, suggesting their role in importing mRNAs. Our results offer the possibility that oocyte failure may not always reflect an intrinsic oocyte deficiency but could arise from insufficient supply of maternal transcripts by granulosa cells during oocyte growth.
