## Supplementary Table 2 for "Mammalian oocytes receive maternal-effect RNAs from granulosa cells"

### Sheet: Sheet1
	Species Specific RBPs for all transcripts present in all 3 replicates	Motif Instances
1	RALYL	270343
2	PCBP2	231190
3	HNRNPCL1	206429
4	SRSF9	193346
5	BOLL	188909
6	TRNAU1AP	184809
7	ELAVL1	184803
8	RBM15B	173215
9	EWSR1	160518
10	NUPL2	159550
11	TIA1	158789
12	FUBP1	154838
13	SFPQ	141490
14	SRSF1	132933
15	DAZ3	131537
16	Fusip1	120422
17	IGF2BP2	102396
18	SRSF8	100356
19	KHDRBS2	98795
20	RBM6	98144
21	HNRNPK	96616
22	PCPB1	94773
23	IGF2BP3	92511
24	PABPN1L	92011
25	NOVA1	90907
26	ESRP1	89164
27	ILF2	87821
28	PTBP1	86974
29	RC3H1	86356
30	RPM5	80934
31	CNOT4	80428
32	HNRNPF	79748
33	MBNL1	78267
34	RBM24	76815
35	ELAVL4	76376
36	KHSRP	73476
37	SRSF5	73145
38	RBMS3	72867
39	CELF1	72702
40	TRA2A	71877
41	KHDRBS3	70168
42	HNRNPC	70085
43	HNRNPD	67564
44	LIN28A	66903
45	HNRNPL	64605
46	HNRNPH2	61966
47	SRSF2	60716
48	TARDBP/TDP-43	60713
49	MSl1	59459
50	Fmr1	56731
